# Diversification, Spread, and Admixture of Octoploid Strawberry in the Western Hemisphere

**DOI:** 10.1101/2021.03.08.434492

**Authors:** Kevin A. Bird, Michael A. Hardigan, Aaron P. Ragsdale, Steven J. Knapp, Robert VanBuren, Patrick P. Edger

## Abstract

**Premise of the study:** Octoploid strawberry (*Fragaria sp*.) has a complex evolutionary history that has until recently been intractable due to limitations of available genomic resources. While recent work has further uncovered the evolutionary history of the octoploid strawberry, there are still open questions. Much is still unknown about the evolutionary relationship of the wild octoploid species, *Fragaria virginiana* and *Fragaria chiloensis*, and gene flow within and among species after the original formation of the octoploid genome.

**Methods:** We leveraged a diversity collection of wild octoploid ecotypes of strawberry representing the recognized subspecies and ranging from Alaska to Southern Chile, and a high density SNP array to investigate wild octoploid strawberry evolution. Evolutionary relationships are interrogated with phylogenetic analysis and genetic clustering algorithms. Additionally, admixture among and within species is assessed with model-based and tree-based approaches.

**Key Results:** Phylogenetic analysis revealed that the two octoploid strawberry species are monophyletic sister lineages. The genetic clustering results show substructure between North Americana and South American *F. chiloensis* populations. Additionally, model-based and tree-based methods support gene flow within and among the two octoploid species, including newly identified admixture in the Hawaiian *F. chiloensis* subsp. *sandwicensis* population that appears to be from an ancestral *F. chiloensis* population.

**Conclusion:** *F. virginiana* and *F. chiloensis* are supported as monophyletic and sister lineages. All but one of the subspecies recognized within both octoploid species show extensive paraphyly. Furthermore, the phylogenetic relationship among *F. chiloensis* populations supports a single population range expansion southward from North America. The inter- and intraspecific relationships of octoploid strawberry are complex and suggest substantial and deep gene flow between sympatric populations among and within species.
