## supplemental table 1 for "Diversification, Spread, and Admixture of Octoploid Strawberry in the Western Hemisphere"

### Sheet: Sheet1
Accession_ID	Alias	Taxa	Geographic_Origin	Latitude	Longitude
15X001P001	Stevens_Pass	Fragaria virginiana subsp. platypetala	University of California	-121.089	47.7448
PI236579	Darrow_72	Fragaria x ananassa	Chile
PI551446	LCM-19	Fragaria chiloensis subsp. pacifica	Oregon	-124.015	44.9797
PI551448	PSG-43	Fragaria chiloensis subsp. lucida	California	-124.249	41.7767
PI551453	WLSP_08	Fragaria chiloensis subsp. lucida	Washington	-124.123	46.8875
PI551458	LPB_2-01	Fragaria chiloensis subsp. pacifica	Washington	-124.75	47.8333
PI551468	LCM_10	Fragaria chiloensis subsp. lucida	Oregon	-124.015	44.9797
PI551497	UC_12	Fragaria virginiana subsp. virginiana	California	-119.418	36.7783
PI551727	CA_1234	Fragaria chiloensis subsp. lucida	California	-123.833	39.25
PI551729	CA_1386	Fragaria chiloensis subsp. lucida	California	-123.833	39.25
PI551731	CA_1405	Fragaria chiloensis subsp. lucida	California	-124.167	41
PI551735	CA_1499	Fragaria chiloensis subsp. pacifica	Alaska
PI551736	CA_1541	Fragaria chiloensis f. chiloensis	Peru
PI551748	CA_1517	Fragaria virginiana subsp. glauca	Nevada	-119.966	38.6982
PI551753	Del_Norte	Fragaria chiloensis subsp. lucida	Washington	-123.96	41.74
PI551765	Yaquina_A	Fragaria chiloensis subsp. pacifica	Oregon	-124.033	44.6667
PI551876	LH_18-2	Fragaria virginiana subsp. glauca	Wyoming	-109.5	45
PI551877	LH_20-1	Fragaria virginiana subsp. glauca	Montana	-109.833	45
PI551951	NC_3892_MI	Fragaria x ananassa	North Carolina
PI552038	ILE_02A	Fragaria chiloensis f. chiloensis	Chile	-73.7167	-42.6167
PI552058	LON_01E	Fragaria chiloensis f. patagonica	Chile	-71.3667	-38.45
PI552082	PNN_01B	Fragaria chiloensis f. patagonica	Chile	-72.65	-37.7333
PI552092	TDC_02B	Fragaria chiloensis f. patagonica	Chile	-71.7333	-36.8
PI552277	Hinesburg	Fragaria virginiana subsp. virginiana	Vermont	-73.1845	44.3006
PI602569	2_PAL_2A	Fragaria chiloensis f. patagonica	Chile	-71.8167	-43.6167
PI602575	2_TAP_1A	Fragaria chiloensis f. patagonica	Chile	-71.7	-44.65
PI612317	2_TAP_4B	Fragaria chiloensis f. patagonica	Chile	-71.7	-44.65
PI612320	JP_95-9-6	Fragaria virginiana subsp. grayana	Georgia	-82.9001	32.1656
PI612323	NC_96-35-2	Fragaria virginiana subsp. virginiana	Alabama	-87.9956	32.7319
PI612325	NC_96-5-3	Fragaria virginiana subsp. virginiana	North Carolina	-77.2392	34.9414
PI612486	NC_95-19-1	Fragaria virginiana subsp. grayana	Mississippi	-88.5714	34.0075
PI612487	CFRA_688	Fragaria chiloensis f. patagonica	Michigan	-127.648	53.7267
PI612488				-127.648	53.7267
PI612490	Scotts_Creek	Fragaria chiloensis subsp. pacifica	California	-122.359	37.1497
PI612491	CA_1226	Fragaria virginiana subsp. glauca	Utah	-111.5	41.1064
PI612493	Frederick_9	Fragaria virginiana subsp. virginiana	Ontario	-81.1333	49.0667
PI612494	LH_5-1_BH_2	Fragaria virginiana subsp. glauca	Mississippi	-103.657	44.5528
PI612495	LH_50-4	Fragaria virginiana subsp. virginiana	Montana	-110.694	46.8411
PI612496	RH_43	Fragaria virginiana subsp. glauca	Alaska	-145.733	64.0333
PI612497	Montreal_River_10	Fragaria virginiana subsp. virginiana	Ontario	-84.65	47.2333
PI612499	RH_30	Fragaria virginiana subsp. virginiana	Minnesota	-90.44	47.7303
PI612500	RH_45	Fragaria virginiana subsp. glauca	Canada	-117.167	52.2167
PI612501	LH_30-4	Fragaria virginiana subsp. glauca	Montana	-114.191	46.745
PI612569	NC_95-21-1	Fragaria virginiana subsp. grayana	South Dakota	-88.5392	33.8553
PI612570	JP_95-1-1	Fragaria virginiana subsp. grayana	Florida	-81.5158	27.6648
PI616517	2_CPU_1A	Fragaria chiloensis f. patagonica	Chile	-72.45	-43.1833
PI616529	2_YEL_1A	Fragaria chiloensis f. patagonica	Chile	-73.9	-42.6833
PI616531	2_COC_3A	Fragaria chiloensis f. patagonica	Chile	-72.5833	-47.2667
PI616534	2_CPU_2A	Fragaria chiloensis f. patagonica	Chile	-73.7333	-41.75
PI616554	2_FUT_6A	Fragaria chiloensis f. chiloensis	Chile	-71.85	-43.1833
PI616561	KY_01	Fragaria virginiana subsp. grayana	Kentucky	-84.6914	38.7531
PI616568	KY_08	Fragaria virginiana subsp. virginiana	Kentucky	-86.25	36.6667
PI616574	KY_17	Fragaria virginiana subsp. grayana	Kentucky	-84.6914	38.7531
PI616601	Strawberry_Mountain	Fragaria virginiana subsp. platypetala	Oregon	-118.617	44.25
PI616652	KH_94-06	Fragaria chiloensis subsp. pacifica	British Columbia	-125.5	48.75
PI616675	N_2	Fragaria virginiana subsp. glauca	Quebec	-73.5617	45.5089
PI616676	N_8	Fragaria virginiana subsp. virginiana	Quebec	-73.5617	45.5089
PI616691	NC_95-11-1	Fragaria virginiana subsp. virginiana	South Carolina	-82.4103	34.0897
PI616720	NC_95-21-5	Fragaria virginiana subsp. grayana	Mississippi	-88.5392	33.8553
PI616766	Ambato	Fragaria chiloensis f. chiloensis	Ecuador	-78.6333	-1.28333
PI616770	Hartney_Bay	Fragaria chiloensis subsp. pacifica	Alaska	-145.861	60.5025
PI616777	Sitka	Fragaria x ananassa	Alaska
PI616778	K1	Fragaria x ananassa	Alaska
PI616800	NC_96-25-1	Fragaria virginiana subsp. virginiana	Alabama	-85.6083	32.875
PI616815	NC_96-33-1	Fragaria virginiana subsp. virginiana	Alabama	-86.9944	32.2314
PI616902	NC_96-14-1	Fragaria virginiana subsp. virginiana	South Carolina	-76.5853	36.0372
PI616934	Maui_2	Fragaria chiloensis subsp. sandwicensis	Hawaii	-156.329	20.6758
